# Integrative Network Analysis Reveals Novel Moderators of Aβ-Tau Interaction in Alzheimer’s Disease

**DOI:** 10.1101/2024.06.14.599092

**Authors:** Akihiro Kitani, Yusuke Matsui

## Abstract

**Background:** Although interactions between amyloid-beta and tau proteins have been implicated in Alzheimer’s disease (AD), the precise mechanisms by which these interactions contribute to disease progression are not yet fully understood. Moreover, despite the growing application of deep learning in various biomedical fields, its application in integrating networks to analyze disease mechanisms in AD research remains limited. In this study, we employed BIONIC, a deep learning-based network integration method, to integrate proteomics and protein–protein interaction data, with an aim to uncover factors that moderate the effects of the Aβ-tau interaction on mild cognitive impairment (MCI) and early-stage AD.

**Methods:** Proteomic data from the ROSMAP cohort were integrated with protein–protein interaction (PPI) data using a Deep Learning-based model. Linear regression analysis was applied to histopathological and gene expression data, and mutual information was used to detect moderating factors. Statistical significance was determined using the Benjamini-Hochberg correction (p < 0.05).

**Results:** Our results suggested that astrocytes and GPNMB+ microglia moderate the Aβ-tau interaction. Based on linear regression with histopathological and gene expression data, GFAP and IBA1 levels and *GPNMB* gene expression positively contributed to the interaction of tau with Aβ in non-dementia cases, replicating the results of the network analysis.

**Conclusions:** These findings indicate that GPNMB+ microglia moderate the Aβ-tau interaction in early AD and therefore are a novel therapeutic target. To facilitate further research, we have made the integrated network available as a visualization tool for the scientific community (URL: https://igcore.cloud/GerOmics/AlzPPMap).
