## Supplementary material for "Integrative Network Analysis Reveals Novel Moderators of Aβ-Tau Interaction in Alzheimer’s Disease": Table S4

### Sheet: GFAP
Linear interaction analyses using histopathological data with Tau as the dependent variable, and Aβand GFAP as the independent variables, related to Figures 4. For Tau, Tau2 antibody was used.
structure_acronym	act_demented	intercept_estimate	intercept_stderror	a_beta_estimate	a_beta_stderror	gfap_estimate	gfap_stderror	interaction_estimate	interaction_stderror	r_squared	adj_r_squared	p_value_intercept	p_value_a_beta	p_value_gfap	p_value_interaction	factor
FWM	No Dementia	0.00182218	0.00114629	0.159368	0.186047	0.00663756	0.0184088	-2.06763	3.42665	0.0433692	-0.0283781	0.119793	0.396768	0.720322	0.54965	GFAP
HIP	No Dementia	0.00643658	0.0027358	-0.714812	0.353892	-0.109953	0.0552261	24.8521	7.20684	0.46266	0.416603	0.024387	0.051105	0.0543383	0.00148637	GFAP
PCx	No Dementia	0.00365134	0.0037264	-0.178884	0.223311	-0.0312719	0.114402	7.34014	6.33491	0.10607	0.0373058	0.333196	0.427954	0.786026	0.253632	GFAP
TCx	No Dementia	0.00429943	0.00137268	-0.291657	0.0837878	-0.113864	0.0587554	13.8732	3.37727	0.476802	0.435497	0.00333405	0.0012719	0.0600886	0.000204813	GFAP
FWM	Dementia	0.00186593	0.00135792	0.00926805	0.209277	0.0219758	0.0200662	-0.891267	2.77511	0.0630013	-0.0109723	0.177459	0.964908	0.280338	0.749845	GFAP
HIP	Dementia	0.0291168	0.0110474	-1.84517	0.965146	-0.455403	0.202459	43.5902	18.2229	0.219382	0.152472	0.0124323	0.0641157	0.0308829	0.0222588	GFAP
PCx	Dementia	-0.00144693	0.00334404	0.378466	0.14937	0.10263	0.0878592	-6.07256	3.94001	0.249903	0.189085	0.667751	0.0156517	0.250232	0.131765	GFAP
TCx	Dementia	-0.00145941	0.00475881	0.05851	0.284237	0.186184	0.140833	1.19821	7.17247	0.21653	0.151241	0.760857	0.838068	0.194502	0.86826	GFAP

### Sheet: IBA1
Linear interaction analyses using histopathological data with Tau as the dependent variable, and Aβ and IBA1 as the independent variables, related to Figures 4. For Tau, Tau2 antibody was used.
structure_acronym	act_demented	intercept_estimate	intercept_stderror	a_beta_estimate	a_beta_stderror	iba1_estimate	iba1_stderror	interaction_estimate	interaction_stderror	r_squared	adj_r_squared	p_value_intercept	p_value_a_beta	p_value_iba1	p_value_interaction
FWM	No Dementia	0.00248697	0.00131234	0.0862865	0.221915	-0.0054679	0.0223777	-0.128661	3.71014	0.064762	-0.000487152	0.0648184	0.699323	0.808125	0.972497
HIP	No Dementia	0.00205324	0.00281312	0.11824	0.362333	-0.011643	0.0369121	4.6785	4.81792	0.260599	0.200647	0.47006	0.746014	0.754212	0.337823
PCx	No Dementia	0.00181885	0.00291864	0.0350002	0.182706	0.0168242	0.0577298	0.495205	3.25349	0.0474017	-0.020641	0.536533	0.849005	0.772156	0.879752
TCx	No Dementia	0.0033198	0.000891223	-0.111516	0.0360711	-0.0455396	0.0164181	4.35201	0.812427	0.474782	0.437267	0.000576375	0.00352963	0.00823183	3.3197e-06
FWM	Dementia	0.00300883	0.0021296	0.362136	0.364808	-0.00179821	0.0349049	-6.23916	5.97446	0.171172	0.107415	0.165628	0.326987	0.959176	0.302775
HIP	Dementia	0.00629639	0.00786395	0.433235	0.703477	-0.0187267	0.111726	-0.102098	9.76854	0.097404	0.0200386	0.428728	0.541979	0.867852	0.99172
PCx	Dementia	0.00914862	0.00360013	-0.189188	0.203912	-0.154235	0.0775199	7.52653	4.18142	0.274554	0.217282	0.0152513	0.359371	0.0538656	0.0798051
TCx	Dementia	-0.000680842	0.0050053	0.913639	0.331869	0.0398228	0.0944526	-11.1245	5.41855	0.239918	0.182912	0.892485	0.00883652	0.675562	0.0466491
