## Supplementary material for "Integrative Network Analysis Reveals Novel Moderators of Aβ-Tau Interaction in Alzheimer’s Disease": Table S5

### Sheet: GFAP
Linear interaction analyses using histopathological data with Tau as the dependent variable, and Aβand GFAP as the independent variables, related to Figures 4. For Tau, AT8 antibody was used.
structure_acronym	act_demented	intercept_estimate	intercept_stderror	a_beta_estimate	a_beta_stderror	gfap_estimate	gfap_stderror	interaction_estimate	interaction_stderror	r_squared	adj_r_squared	p_value_intercept	p_value_a_beta	p_value_gfap	p_value_interaction	factor
FWM	No Dementia	0.00095021	0.00238986	0.114531	0.387882	0.0206048	0.0383798	-1.60135	7.14408	0.0132855	-0.0607181	0.693039	0.769312	0.594334	0.823781	GFAP
HIP	No Dementia	0.0139331	0.010643	-0.262587	1.3793	-0.106704	0.214094	33.9123	28.0995	0.229949	0.167512	0.198563	0.850054	0.621156	0.235144	GFAP
PCx	No Dementia	0.000104726	0.00600259	-0.269599	0.359716	0.059116	0.184282	12.3287	10.2044	0.21751	0.157318	0.986169	0.458066	0.750081	0.234256	GFAP
TCx	No Dementia	0.0179686	0.00553702	-1.35007	0.338788	-0.602281	0.235496	62.7322	13.6195	0.476904	0.436666	0.00241188	0.000286428	0.0145444	4.3e-05	GFAP
FWM	Dementia	0.00374207	0.0045769	0.723469	0.705589	0.0179546	0.0676936	-9.37008	9.35882	0.0532329	-0.0195953	0.418554	0.31152	0.792226	0.322901	GFAP
HIP	Dementia	0.0451354	0.0183631	-2.13475	1.62729	-0.578847	0.341444	61.1878	31.1216	0.245498	0.180826	0.0190685	0.198111	0.098901	0.0572598	GFAP
PCx	Dementia	-0.00503442	0.01109	1.06212	0.495404	0.170319	0.291242	-11.6268	13.0494	0.289443	0.233346	0.652439	0.0384967	0.562137	0.378547	GFAP
TCx	Dementia	-0.000365464	0.00964826	1.00704	0.576866	0.188192	0.284496	-6.77074	14.5592	0.338812	0.285202	0.969988	0.089161	0.512395	0.644622	GFAP

### Sheet: IBA1
Linear interaction analyses using histopathological data with Tau as the dependent variable, and Aβ and IBA1 as the independent variables, related to Figures 4. For Tau, AT8 antibody was used.
structure_acronym	act_demented	intercept_estimate	intercept_stderror	a_beta_estimate	a_beta_stderror	iba1_estimate	iba1_stderror	interaction_estimate	interaction_stderror	r_squared	adj_r_squared	p_value_intercept	p_value_a_beta	p_value_iba1	p_value_interaction	factor
FWM	No Dementia	-0.00260043	0.00242388	0.686317	0.409876	0.0855907	0.0413315	-11.8103	6.85261	0.0942229	0.0310292	0.289328	0.101302	0.0444109	0.0919871	IBA1
HIP	No Dementia	0.0129622	0.00899588	0.297377	1.17225	-0.0585508	0.118631	14.4421	15.6033	0.206065	0.144993	0.157594	0.801076	0.62439	0.360359	IBA1
PCx	No Dementia	-0.000750844	0.00497795	0.17882	0.311618	0.0494733	0.0984624	-0.683349	5.54907	0.0675172	0.000911248	0.880829	0.569134	0.617969	0.902578	IBA1
TCx	No Dementia	0.00611414	0.00351035	-0.362578	0.142288	-0.125361	0.06421	16.3445	3.19451	0.49547	0.46027	0.0887028	0.0144826	0.0574263	6.90759e-06	IBA1
FWM	Dementia	0.00623742	0.00758039	-0.93776	1.29716	-0.00571447	0.124225	14.9373	21.2481	0.0689348	-0.000895143	0.415479	0.473927	0.963538	0.48613	IBA1
HIP	Dementia	-0.0104608	0.0113532	3.22834	1.0562	0.398593	0.165945	-34.7753	14.8826	0.277316	0.215371	0.363151	0.00426885	0.0217497	0.0253085	IBA1
PCx	Dementia	0.0115095	0.0120589	0.425938	0.682369	-0.248926	0.259753	5.35451	14.0114	0.304157	0.25063	0.345741	0.536128	0.343806	0.704423	IBA1
TCx	Dementia	-0.00858153	0.00955395	2.53919	0.633281	0.20065	0.180131	-27.7917	10.3427	0.465741	0.426649	0.374314	0.000251097	0.271806	0.0103647	IBA1
