## Supplementary material for "Integrative Network Analysis Reveals Novel Moderators of Aβ-Tau Interaction in Alzheimer’s Disease": Table S6

### Sheet: anova
Cell composition ratio of microglia subtypes in each pathological condition, related to Figures S6
	Df	Sum Sq	Mean Sq	F value	Pr(>F)	Cluster
status ...1	2	0.000168032	8.4e-05	3.06464	0.0563054	Microglia_BRIP1
Residuals ...2	46	0.00126107	2.74e-05	NA	NA	Microglia_BRIP1
status ...3	2	0.000240006	0.000120003	0.613519	0.545633	Microglia_CCL3
Residuals ...4	48	0.0093887	0.000195598	NA	NA	Microglia_CCL3
status ...5	2	0.000295053	0.000147526	0.0371146	0.963593	Microglia_FTH1_LYVE1
Residuals ...6	49	0.19477	0.00397489	NA	NA	Microglia_FTH1_LYVE1
status ...7	2	0.0144633	0.00723167	11.0273	0.000114631	Microglia_GPNMB_LPL
Residuals ...8	48	0.0314782	0.000655795	NA	NA	Microglia_GPNMB_LPL
status ...9	2	0.0129749	0.00648745	6.67673	0.00272721	Microglia_GPNMB_PLAT
Residuals ...10	49	0.0476108	0.00097165	NA	NA	Microglia_GPNMB_PLAT
status ...11	2	0.000608175	0.000304087	0.328376	0.721664	Microglia_GPR126_HCG22
Residuals ...12	49	0.0453756	0.000926033	NA	NA	Microglia_GPR126_HCG22
status ...13	2	9.13e-05	4.56e-05	0.56272	0.574101	Microglia_IFIT2
Residuals ...14	40	0.00324469	8.11e-05	NA	NA	Microglia_IFIT2
status ...15	2	0.022925	0.0114625	0.874567	0.42345	Microglia_LYVE1_CECR2
Residuals ...16	49	0.642218	0.0131065	NA	NA	Microglia_LYVE1_CECR2
status ...17	2	0.0255515	0.0127757	2.29154	0.111847	Microglia_MGAM
Residuals ...18	49	0.273183	0.00557517	NA	NA	Microglia_MGAM
status ...19	2	0.0727636	0.0363818	1.51248	0.230472	Microglia_PAQR5
Residuals ...20	49	1.17867	0.0240545	NA	NA	Microglia_PAQR5
status ...21	2	1.21e-05	6.04e-06	0.0600808	0.941758	Microglia_TNFAIP3
Residuals ...22	49	0.00492221	0.000100453	NA	NA	Microglia_TNFAIP3

### Sheet: turkey
	diff	lwr	upr	p adj	Cluster
Abeta-Ctrl	0.019259	-0.00367064	0.0421886	0.115744	Microglia_GPNMB_PLAT
AbetaTau-Ctrl	0.04472	0.0141174	0.0753227	0.00257605	Microglia_GPNMB_PLAT
AbetaTau-Abeta	0.0254611	-0.00629142	0.0572135	0.138895	Microglia_GPNMB_PLAT
