## Supplementary material for "Integrative Network Analysis Reveals Novel Moderators of Aβ-Tau Interaction in Alzheimer’s Disease": Table S7

### Sheet: in
Linear interaction analyses using histopathological data with Tau as the dependent variable, and Aβ and GPNMB gene expression as the independent variables, related to Figures 6. For Tau, Tau2 antibody was used.
structure_acronym	act_demented	intercept_estimate	intercept_stderror	a_beta_estimate	a_beta_stderror	gpnmb_estimate	gpnmb_stderror	interaction_estimate	interaction_stderror	r_squared	adj_r_squared	p_value_intercept	p_value_a_beta	p_value_gpnmb	p_value_interaction
PCx	No Dementia	0.00159169	0.00231683	0.199423	0.163057	0.000101811	0.000267085	-0.0138852	0.017434	0.0521968	-0.0155035	0.495849	0.228137	0.704981	0.430254
PCx	Dementia	0.00292449	0.00291835	0.0973664	0.145679	-5.79389e-05	0.000238758	0.00571655	0.0123469	0.204046	0.141208	0.322632	0.507943	0.809568	0.646009
TCx	No Dementia	0.00310466	0.000496699	-0.172448	0.0313386	-0.000160859	5.30357e-05	0.0261127	0.0033407	0.679629	0.656746	1.73127e-07	2.05454e-06	0.00413965	1.01094e-09
TCx	Dementia	0.00421956	0.00430624	0.162691	0.210136	-0.000160337	0.00042957	0.00397104	0.0204933	0.115906	0.0495986	0.33304	0.443353	0.710933	0.847335
HIP	No Dementia	0.00390805	0.00231555	-0.407363	0.352735	-0.000250771	0.000248926	0.0893279	0.0366426	0.411915	0.364232	0.0998742	0.255548	0.320279	0.0197001
HIP	Dementia	-0.00311341	0.00654761	1.58611	0.662426	0.000879819	0.00060666	-0.128572	0.0663067	0.195437	0.126474	0.637383	0.0221377	0.155887	0.0605921
FWM	No Dementia	0.00238868	0.000761476	0.128942	0.121739	-5.67956e-05	7.53682e-05	-0.00101295	0.00903737	0.107988	0.0442724	0.00311638	0.295576	0.455308	0.91129
FWM	Dementia	0.0048443	0.00131218	-0.146915	0.150073	-0.00019321	0.000137392	0.0140483	0.0162218	0.0587914	-0.0136092	0.000679811	0.333633	0.167563	0.39178
